# Genome mining yields new disease-associated ROMK variants with distinct defects

**DOI:** 10.1101/2023.05.05.539609

**Authors:** Nga H. Nguyen, Srikant Sarangi, Erin M. McChesney, Shaohu Sheng, Aidan W. Porter, Thomas R. Kleyman, Zachary W. Pitluk, Jeffrey L. Brodsky

**Affiliations:** Department of Biological Sciences, A320 Langley Hall, University of Pittsburgh, Pittsburgh, PA, 15260, USA; Paradigm4, Inc., Suite 360, 281 Winter Street, Waltham, MA, 02451, USA; Renal-Electrolyte Division, School of Medicine, S929 Scaife Hall, University of Pittsburgh PA, 15261, USA

## Abstract

Bartter syndrome is a group of rare genetic disorders that compromise kidney function by impairing electrolyte reabsorption. Left untreated, the resulting hyponatremia, hypokalemia, and dehydration can be fatal. Although there is no cure for this disease, specific genes that lead to different Bartter syndrome subtypes have been identified. Bartter syndrome type II specifically arises from mutations in the *KCNJ1* gene, which encodes the renal outer medullary potassium channel, ROMK. To date, over 40 Bartter syndrome-associated mutations in *KCNJ1* have been identified. Yet, their molecular defects are mostly uncharacterized. Nevertheless, a subset of disease-linked mutations compromise ROMK folding in the endoplasmic reticulum (ER), which in turn results in premature degradation via the ER associated degradation (ERAD) pathway. To identify uncharacterized human variants that might similarly lead to premature degradation and thus disease, we mined three genomic databases. First, phenotypic data in the UK Biobank were analyzed using a recently developed computational platform to identify individuals carrying *KCNJ1* variants with clinical features consistent with Bartter syndrome type II. In parallel, we examined ROMK genomic data in both the NIH TOPMed and ClinVar databases with the aid of a computational algorithm that predicts protein misfolding and disease severity. Subsequent phenotypic studies using a high throughput yeast screen to assess ROMK function—and analyses of ROMK biogenesis in yeast and human cells—identified four previously uncharacterized mutations. Among these, one mutation uncovered from the two parallel approaches (G228E) destabilized ROMK and targeted it for ERAD, resulting in reduced protein expression at the cell surface. Another ERAD-targeted ROMK mutant (L320P) was found in only one of the screens. In contrast, another mutation (T300R) was ERAD-resistant, but defects in ROMK activity were apparent after expression and two-electrode voltage clamp measurements in *Xenopus* oocytes. Together, our results outline a new computational and experimental pipeline that can be applied to identify disease-associated alleles linked to a range of other potassium channels, and further our understanding of the ROMK structure-function relationship that may aid future therapeutic strategies.

**Author Summary:** Bartter syndrome is a rare genetic disorder characterized by defective renal electrolyte handing, leading to debilitating symptoms and, in some patients, death in infancy. Currently, there is no cure for this disease. Bartter syndrome is divided into five types based on the causative gene. Bartter syndrome type II results from genetic variants in the gene encoding the ROMK protein, which is expressed in the kidney and assists in regulating sodium, potassium, and water homeostasis. Prior work established that some disease-associated ROMK mutants misfold and are destroyed soon after their synthesis in the endoplasmic reticulum (ER). Because a growing number of drugs have been identified that correct defective protein folding, we wished to identify an expanded cohort of similarly misshapen and unstable disease-associated ROMK variants. To this end, we developed a pipeline that employs computational analyses of human genome databases with genetic and biochemical assays. Next, we both confirmed the identity of known variants and uncovered previously uncharacterized ROMK variants associated with Bartter syndrome type II. Further analyses indicated that select mutants are targeted for ER-associated degradation, while another mutant compromises ROMK function. This work sets-the-stage for continued mining for ROMK loss of function alleles as well as other potassium channels, and positions select Bartter syndrome mutations for correction using emerging pharmaceuticals.
