## Supplemental S4 Table for "Genome mining yields new disease-associated ROMK variants with distinct defects"

### Sheet: kcnj1vars_200kwes
chrom	pos	ref	alt	maf	aaf	gene	gene_ens
11	128839026	C	T	2.49818e-06	2.49818e-06	KCNJ1	ENSG00000151704
11	128839028	TC	T	0.000406302	0.000406302	KCNJ1	ENSG00000151704
11	128839029	C	A	2.51007e-06	2.51007e-06	KCNJ1	ENSG00000151704
11	128839037	C	T	9.50889e-05	9.50889e-05	KCNJ1	ENSG00000151704
11	128839038	G	A	1.25033e-05	1.25033e-05	KCNJ1	ENSG00000151704
11	128839041	C	T	3.99666e-05	3.99666e-05	KCNJ1	ENSG00000151704
11	128839042	C	T	7.49771e-06	7.49771e-06	KCNJ1	ENSG00000151704
11	128839049	T	C	9.9948e-06	9.9948e-06	KCNJ1	ENSG00000151704
11	128839050	T	C	7.49487e-06	7.49487e-06	KCNJ1	ENSG00000151704
11	128839052	T	A	0.156328	0.156328	KCNJ1	ENSG00000151704
11	128839059	C	T	4.98967e-06	4.98967e-06	KCNJ1	ENSG00000151704
11	128839069	C	T	2.49462e-06	2.49462e-06	KCNJ1	ENSG00000151704
11	128839073	T	C	7.48242e-06	7.48242e-06	KCNJ1	ENSG00000151704
11	128839078	A	G	4.99161e-06	4.99161e-06	KCNJ1	ENSG00000151704
11	128839095	C	T	2.49236e-06	2.49236e-06	KCNJ1	ENSG00000151704
11	128839100	C	T	2.49236e-06	2.49236e-06	KCNJ1	ENSG00000151704
11	128839101	T	C	2.49232e-06	2.49232e-06	KCNJ1	ENSG00000151704
11	128839105	C	T	4.98437e-06	4.98437e-06	KCNJ1	ENSG00000151704
11	128839109	C	T	0.00822728	0.00822728	KCNJ1	ENSG00000151704
11	128839110	G	A	2.4922e-06	2.4922e-06	KCNJ1	ENSG00000151704
11	128839115	A	G	2.49203e-06	2.49203e-06	KCNJ1	ENSG00000151704
11	128839118	G	A	2.4921e-06	2.4921e-06	KCNJ1	ENSG00000151704
11	128839118	G	T	2.4921e-06	2.4921e-06	KCNJ1	ENSG00000151704
11	128839124	G	C	0.000186906	0.000186906	KCNJ1	ENSG00000151704
11	128839128	C	T	1.24601e-05	1.24601e-05	KCNJ1	ENSG00000151704
11	128839132	T	G	1.49519e-05	1.49519e-05	KCNJ1	ENSG00000151704
11	128839142	C	G	2.492e-06	2.492e-06	KCNJ1	ENSG00000151704
11	128839170	G	T	8.72209e-05	8.72209e-05	KCNJ1	ENSG00000151704
11	128839173	G	A	4.98398e-06	4.98398e-06	KCNJ1	ENSG00000151704
11	128839174	G	A	2.49201e-06	2.49201e-06	KCNJ1	ENSG00000151704
11	128839182	A	G	7.47596e-06	7.47596e-06	KCNJ1	ENSG00000151704
11	128839183	T	C	2.49199e-06	2.49199e-06	KCNJ1	ENSG00000151704
11	128839186	C	A	4.98398e-06	4.98398e-06	KCNJ1	ENSG00000151704
11	128839194	C	T	2.49199e-06	2.49199e-06	KCNJ1	ENSG00000151704
11	128839196	TC	T	2.49199e-06	2.49199e-06	KCNJ1	ENSG00000151704
11	128839199	T	C	1.4952e-05	1.4952e-05	KCNJ1	ENSG00000151704
11	128839202	C	T	4.984e-06	4.984e-06	KCNJ1	ENSG00000151704
11	128839206	A	G	1.24599e-05	1.24599e-05	KCNJ1	ENSG00000151704
11	128839208	C	T	2.492e-06	2.492e-06	KCNJ1	ENSG00000151704
11	128839210	T	C	8.97156e-05	8.97156e-05	KCNJ1	ENSG00000151704
11	128839210	T	G	1.49548e-05	1.49548e-05	KCNJ1	ENSG00000151704
11	128839213	T	G	2.49201e-06	2.49201e-06	KCNJ1	ENSG00000151704
11	128839216	T	C	7.47596e-06	7.47596e-06	KCNJ1	ENSG00000151704
11	128839218	A	C	4.98408e-06	4.98408e-06	KCNJ1	ENSG00000151704
11	128839222	T	C	2.49201e-06	2.49201e-06	KCNJ1	ENSG00000151704
11	128839225	A	C	1.246e-05	1.246e-05	KCNJ1	ENSG00000151704
11	128839226	G	C	7.47596e-06	7.47596e-06	KCNJ1	ENSG00000151704
11	128839227	G	A	2.49203e-06	2.49203e-06	KCNJ1	ENSG00000151704
11	128839229	A	T	2.49199e-06	2.49199e-06	KCNJ1	ENSG00000151704
11	128839230	C	T	7.47596e-06	7.47596e-06	KCNJ1	ENSG00000151704
11	128839231	A	G	0.0110745	0.0110745	KCNJ1	ENSG00000151704
11	128839232	T	C	2.492e-06	2.492e-06	KCNJ1	ENSG00000151704
11	128839242	A	AG	7.22677e-05	7.22677e-05	KCNJ1	ENSG00000151704
11	128839245	G	T	7.47596e-06	7.47596e-06	KCNJ1	ENSG00000151704
11	128839246	G	A	2.49199e-06	2.49199e-06	KCNJ1	ENSG00000151704
11	128839260	TG	T	2.492e-06	2.492e-06	KCNJ1	ENSG00000151704
11	128839266	G	T	2.492e-06	2.492e-06	KCNJ1	ENSG00000151704
11	128839288	C	T	5.73157e-05	5.73157e-05	KCNJ1	ENSG00000151704
11	128839289	G	A	0.000176932	0.000176932	KCNJ1	ENSG00000151704
11	128839289	G	T	2.49287e-06	2.49287e-06	KCNJ1	ENSG00000151704
11	128839295	T	A	7.47619e-06	7.47619e-06	KCNJ1	ENSG00000151704
11	128839295	T	C	1.49522e-05	1.49522e-05	KCNJ1	ENSG00000151704
11	128839298	C	T	4.98398e-06	4.98398e-06	KCNJ1	ENSG00000151704
11	128839300	TC	T	2.49201e-06	2.49201e-06	KCNJ1	ENSG00000151704
11	128839301	CCTTT	C	4.984e-06	4.984e-06	KCNJ1	ENSG00000151704
11	128839312	G	A	2.49199e-06	2.49199e-06	KCNJ1	ENSG00000151704
11	128839324	G	T	7.476e-06	7.476e-06	KCNJ1	ENSG00000151704
11	128839331	G	A	4.98403e-06	4.98403e-06	KCNJ1	ENSG00000151704
11	128839331	G	C	4.98403e-06	4.98403e-06	KCNJ1	ENSG00000151704
11	128839333	T	C	2.49199e-06	2.49199e-06	KCNJ1	ENSG00000151704
11	128839341	A	G	4.98398e-06	4.98398e-06	KCNJ1	ENSG00000151704
11	128839342	A	G	2.49205e-06	2.49205e-06	KCNJ1	ENSG00000151704
11	128839342	AG	A	2.49205e-06	2.49205e-06	NA	NA
11	128839343	G	T	9.96805e-06	9.96805e-06	KCNJ1	ENSG00000151704
11	128839346	C	A	1.99359e-05	1.99359e-05	KCNJ1	ENSG00000151704
11	128839353	TG	T	2.492e-06	2.492e-06	KCNJ1	ENSG00000151704
11	128839356	G	A	4.98398e-06	4.98398e-06	KCNJ1	ENSG00000151704
11	128839357	A	C	2.49199e-06	2.49199e-06	KCNJ1	ENSG00000151704
11	128839362	G	A	2.492e-06	2.492e-06	KCNJ1	ENSG00000151704
11	128839367	T	A	2.492e-06	2.492e-06	KCNJ1	ENSG00000151704
11	128839368	C	T	2.49199e-06	2.49199e-06	KCNJ1	ENSG00000151704
11	128839369	C	T	4.98398e-06	4.98398e-06	KCNJ1	ENSG00000151704
11	128839370	G	A	4.73478e-05	4.73478e-05	KCNJ1	ENSG00000151704
11	128839377	G	T	1.49519e-05	1.49519e-05	KCNJ1	ENSG00000151704
11	128839381	G	A	1.24599e-05	1.24599e-05	KCNJ1	ENSG00000151704
11	128839390	G	A	7.47596e-06	7.47596e-06	KCNJ1	ENSG00000151704
11	128839402	G	A	0.000176931	0.000176931	KCNJ1	ENSG00000151704
11	128839407	A	G	0.000700249	0.000700249	KCNJ1	ENSG00000151704
11	128839410	T	C	2.492e-06	2.492e-06	KCNJ1	ENSG00000151704
11	128839411	A	G	7.476e-06	7.476e-06	KCNJ1	ENSG00000151704
11	128839425	T	C	2.49199e-06	2.49199e-06	KCNJ1	ENSG00000151704
11	128839440	G	A	2.49199e-06	2.49199e-06	KCNJ1	ENSG00000151704
11	128839446	G	T	0.000583125	0.000583125	KCNJ1	ENSG00000151704
11	128839451	C	G	2.49199e-06	2.49199e-06	KCNJ1	ENSG00000151704
11	128839452	C	T	0.000209328	0.000209328	KCNJ1	ENSG00000151704
11	128839453	G	A	1.24599e-05	1.24599e-05	KCNJ1	ENSG00000151704
11	128839456	G	T	4.984e-06	4.984e-06	KCNJ1	ENSG00000151704
11	128839464	G	A	9.96795e-06	9.96795e-06	KCNJ1	ENSG00000151704
11	128839465	A	C	2.49199e-06	2.49199e-06	KCNJ1	ENSG00000151704
11	128839475	T	A	2.49199e-06	2.49199e-06	KCNJ1	ENSG00000151704
11	128839487	T	C	2.49199e-06	2.49199e-06	KCNJ1	ENSG00000151704
11	128839501	G	A	2.492e-06	2.492e-06	KCNJ1	ENSG00000151704
11	128839506	T	C	2.492e-06	2.492e-06	KCNJ1	ENSG00000151704
11	128839506	TG	T	2.492e-06	2.492e-06	KCNJ1	ENSG00000151704
11	128839515	G	A	2.492e-06	2.492e-06	KCNJ1	ENSG00000151704
11	128839526	T	A	2.49199e-06	2.49199e-06	KCNJ1	ENSG00000151704
11	128839531	T	C	2.49209e-06	2.49209e-06	KCNJ1	ENSG00000151704
11	128839538	C	T	7.476e-06	7.476e-06	KCNJ1	ENSG00000151704
11	128839539	G	A	0.000321466	0.000321466	KCNJ1	ENSG00000151704
11	128839540	T	C	2.49201e-06	2.49201e-06	KCNJ1	ENSG00000151704
11	128839541	C	G	9.96815e-06	9.96815e-06	KCNJ1	ENSG00000151704
11	128839541	C	T	9.96815e-06	9.96815e-06	KCNJ1	ENSG00000151704
11	128839553	T	C	2.49201e-06	2.49201e-06	KCNJ1	ENSG00000151704
11	128839556	T	C	2.49199e-06	2.49199e-06	KCNJ1	ENSG00000151704
11	128839561	A	G	3.23962e-05	3.23962e-05	KCNJ1	ENSG00000151704
11	128839563	C	G	2.49205e-06	2.49205e-06	KCNJ1	ENSG00000151704
11	128839566	G	A	1.74439e-05	1.74439e-05	KCNJ1	ENSG00000151704
11	128839570	A	G	7.47596e-06	7.47596e-06	KCNJ1	ENSG00000151704
11	128839575	A	C	2.49199e-06	2.49199e-06	KCNJ1	ENSG00000151704
11	128839576	A	G	4.984e-06	4.984e-06	KCNJ1	ENSG00000151704
11	128839579	G	T	2.49199e-06	2.49199e-06	KCNJ1	ENSG00000151704
11	128839583	C	G	2.49203e-06	2.49203e-06	KCNJ1	ENSG00000151704
11	128839592	G	T	7.47596e-06	7.47596e-06	KCNJ1	ENSG00000151704
11	128839593	A	G	2.49201e-06	2.49201e-06	KCNJ1	ENSG00000151704
11	128839598	CTG	C	2.49199e-06	2.49199e-06	KCNJ1	ENSG00000151704
11	128839604	T	A	2.49199e-06	2.49199e-06	KCNJ1	ENSG00000151704
11	128839618	C	T	7.2268e-05	7.2268e-05	KCNJ1	ENSG00000151704
11	128839620	A	G	2.49199e-06	2.49199e-06	KCNJ1	ENSG00000151704
11	128839626	G	A	0.000117124	0.000117124	KCNJ1	ENSG00000151704
11	128839632	G	A	2.49199e-06	2.49199e-06	KCNJ1	ENSG00000151704
11	128839636	A	G	4.98398e-06	4.98398e-06	KCNJ1	ENSG00000151704
11	128839638	A	G	2.49199e-06	2.49199e-06	KCNJ1	ENSG00000151704
11	128839643	G	A	8.47276e-05	8.47276e-05	KCNJ1	ENSG00000151704
11	128839644	G	C	2.49199e-06	2.49199e-06	KCNJ1	ENSG00000151704
11	128839660	G	A	7.47596e-06	7.47596e-06	KCNJ1	ENSG00000151704
11	128839663	A	C	2.492e-06	2.492e-06	KCNJ1	ENSG00000151704
11	128839663	A	G	2.492e-06	2.492e-06	KCNJ1	ENSG00000151704
11	128839666	C	T	4.98398e-06	4.98398e-06	KCNJ1	ENSG00000151704
11	128839667	G	A	6.22997e-05	6.22997e-05	KCNJ1	ENSG00000151704
11	128839674	G	A	2.49199e-06	2.49199e-06	KCNJ1	ENSG00000151704
11	128839676	G	A	2.99042e-05	2.99042e-05	KCNJ1	ENSG00000151704
11	128839680	A	C	2.49199e-06	2.49199e-06	KCNJ1	ENSG00000151704
11	128839683	C	T	2.49199e-06	2.49199e-06	KCNJ1	ENSG00000151704
11	128839688	C	T	2.49199e-06	2.49199e-06	KCNJ1	ENSG00000151704
11	128839690	C	T	2.49199e-06	2.49199e-06	KCNJ1	ENSG00000151704
11	128839693	C	T	2.49201e-06	2.49201e-06	KCNJ1	ENSG00000151704
11	128839694	G	A	2.492e-05	2.492e-05	KCNJ1	ENSG00000151704
11	128839697	T	C	2.49199e-06	2.49199e-06	KCNJ1	ENSG00000151704
11	128839709	C	A	2.49203e-06	2.49203e-06	KCNJ1	ENSG00000151704
11	128839709	C	T	2.49203e-06	2.49203e-06	KCNJ1	ENSG00000151704
11	128839710	G	A	4.48565e-05	4.48565e-05	KCNJ1	ENSG00000151704
11	128839710	G	T	4.98445e-06	4.98445e-06	KCNJ1	ENSG00000151704
11	128839722	C	G	2.49212e-06	2.49212e-06	KCNJ1	ENSG00000151704
11	128839722	C	T	2.7412e-05	2.7412e-05	KCNJ1	ENSG00000151704
11	128839723	G	A	8.2236e-05	8.2236e-05	KCNJ1	ENSG00000151704
11	128839736	C	T	9.96795e-06	9.96795e-06	KCNJ1	ENSG00000151704
11	128839738	C	T	4.98398e-06	4.98398e-06	KCNJ1	ENSG00000151704
11	128839739	G	A	3.9872e-05	3.9872e-05	KCNJ1	ENSG00000151704
11	128839745	T	C	9.96795e-06	9.96795e-06	KCNJ1	ENSG00000151704
11	128839746	G	C	2.49199e-06	2.49199e-06	KCNJ1	ENSG00000151704
11	128839748	G	A	0.000124599	0.000124599	KCNJ1	ENSG00000151704
11	128839756	A	T	2.49199e-06	2.49199e-06	KCNJ1	ENSG00000151704
11	128839758	CT	C	9.968e-06	9.968e-06	KCNJ1	ENSG00000151704
11	128839764	T	A	9.96795e-06	9.96795e-06	KCNJ1	ENSG00000151704
11	128839769	T	C	2.492e-06	2.492e-06	KCNJ1	ENSG00000151704
11	128839773	C	T	2.49199e-06	2.49199e-06	KCNJ1	ENSG00000151704
11	128839779	C	A	3.48878e-05	3.48878e-05	KCNJ1	ENSG00000151704
11	128839782	G	T	7.47596e-06	7.47596e-06	KCNJ1	ENSG00000151704
11	128839793	T	C	7.7252e-05	7.7252e-05	KCNJ1	ENSG00000151704
11	128839796	T	C	4.98398e-06	4.98398e-06	KCNJ1	ENSG00000151704
11	128839802	CAAGTATAGACTG	C	2.49219e-06	2.49219e-06	KCNJ1	ENSG00000151704
11	128839812	C	A	4.98435e-06	4.98435e-06	KCNJ1	ENSG00000151704
11	128839815	A	G	4.98398e-06	4.98398e-06	KCNJ1	ENSG00000151704
11	128839816	AAGAT	A	1.4952e-05	1.4952e-05	KCNJ1	ENSG00000151704
11	128839833	G	A	2.49201e-06	2.49201e-06	KCNJ1	ENSG00000151704
11	128839840	G	A	4.98403e-06	4.98403e-06	KCNJ1	ENSG00000151704
11	128839843	C	G	2.49199e-06	2.49199e-06	KCNJ1	ENSG00000151704
11	128839844	A	ATTGT	7.476e-06	7.476e-06	KCNJ1	ENSG00000151704
11	128839845	C	G	7.476e-06	7.476e-06	KCNJ1	ENSG00000151704
11	128839845	C	T	2.49203e-06	2.49203e-06	KCNJ1	ENSG00000151704
11	128839849	T	C	2.49199e-06	2.49199e-06	KCNJ1	ENSG00000151704
11	128839856	C	A	3.2396e-05	3.2396e-05	KCNJ1	ENSG00000151704
11	128839863	G	T	2.492e-06	2.492e-06	KCNJ1	ENSG00000151704
11	128839868	C	A	2.49199e-06	2.49199e-06	KCNJ1	ENSG00000151704
11	128839870	T	A	2.49199e-06	2.49199e-06	KCNJ1	ENSG00000151704
11	128839881	C	T	1.74439e-05	1.74439e-05	KCNJ1	ENSG00000151704
11	128839883	C	A	2.49199e-06	2.49199e-06	KCNJ1	ENSG00000151704
11	128839909	G	C	2.492e-06	2.492e-06	KCNJ1	ENSG00000151704
11	128839914	G	A	2.2428e-05	2.2428e-05	KCNJ1	ENSG00000151704
11	128839915	G	A	2.492e-06	2.492e-06	KCNJ1	ENSG00000151704
11	128839916	T	A	2.49199e-06	2.49199e-06	KCNJ1	ENSG00000151704
11	128839922	C	T	4.984e-06	4.984e-06	KCNJ1	ENSG00000151704
11	128839934	C	T	2.49199e-06	2.49199e-06	KCNJ1	ENSG00000151704
11	128839936	A	T	7.47667e-06	7.47667e-06	KCNJ1	ENSG00000151704
11	128839941	G	A	7.476e-06	7.476e-06	KCNJ1	ENSG00000151704
11	128839943	G	A	2.49201e-06	2.49201e-06	KCNJ1	ENSG00000151704
11	128839946	T	C	1.24599e-05	1.24599e-05	KCNJ1	ENSG00000151704
11	128839948	T	C	1.74441e-05	1.74441e-05	KCNJ1	ENSG00000151704
11	128839951	T	C	2.492e-06	2.492e-06	KCNJ1	ENSG00000151704
11	128839953	G	A	2.492e-06	2.492e-06	KCNJ1	ENSG00000151704
11	128839964	G	T	1.49519e-05	1.49519e-05	KCNJ1	ENSG00000151704
11	128839967	A	T	2.24279e-05	2.24279e-05	KCNJ1	ENSG00000151704
11	128839971	C	T	9.96795e-06	9.96795e-06	KCNJ1	ENSG00000151704
11	128839972	G	A	9.9688e-06	9.9688e-06	KCNJ1	ENSG00000151704
11	128839972	G	T	4.23646e-05	4.23646e-05	KCNJ1	ENSG00000151704
11	128839974	G	A	7.47596e-06	7.47596e-06	KCNJ1	ENSG00000151704
11	128839977	G	A	2.2428e-05	2.2428e-05	KCNJ1	ENSG00000151704
11	128839978	T	C	9.96795e-06	9.96795e-06	KCNJ1	ENSG00000151704
11	128839982	T	C	6.47917e-05	6.47917e-05	KCNJ1	ENSG00000151704
11	128839988	T	C	2.49199e-06	2.49199e-06	KCNJ1	ENSG00000151704
11	128839992	C	T	0.00938487	0.00938487	KCNJ1	ENSG00000151704
11	128839996	A	G	2.49199e-06	2.49199e-06	KCNJ1	ENSG00000151704
11	128839999	G	A	2.492e-06	2.492e-06	KCNJ1	ENSG00000151704
11	128840000	C	A	2.49199e-06	2.49199e-06	KCNJ1	ENSG00000151704
11	128840002	T	C	2.49199e-06	2.49199e-06	KCNJ1	ENSG00000151704
11	128840004	C	A	2.49199e-06	2.49199e-06	KCNJ1	ENSG00000151704
11	128840006	A	G	2.49199e-06	2.49199e-06	KCNJ1	ENSG00000151704
11	128840014	C	T	4.98398e-06	4.98398e-06	KCNJ1	ENSG00000151704
11	128840024	A	C	9.96795e-06	9.96795e-06	KCNJ1	ENSG00000151704
11	128840026	C	T	2.49199e-06	2.49199e-06	KCNJ1	ENSG00000151704
11	128840029	C	G	4.98405e-06	4.98405e-06	KCNJ1	ENSG00000151704
11	128840034	C	T	4.984e-06	4.984e-06	KCNJ1	ENSG00000151704
11	128840042	C	T	2.49199e-06	2.49199e-06	KCNJ1	ENSG00000151704
11	128840043	T	C	2.49199e-06	2.49199e-06	KCNJ1	ENSG00000151704
11	128840045	T	C	0.000296547	0.000296547	KCNJ1	ENSG00000151704
11	128840047	A	T	4.98398e-06	4.98398e-06	KCNJ1	ENSG00000151704
11	128840055	G	C	2.49201e-06	2.49201e-06	KCNJ1	ENSG00000151704
11	128840059	A	G	2.49199e-06	2.49199e-06	KCNJ1	ENSG00000151704
11	128840071	C	T	2.49199e-06	2.49199e-06	KCNJ1	ENSG00000151704
11	128840073	C	T	2.24279e-05	2.24279e-05	KCNJ1	ENSG00000151704
11	128840085	T	C	2.49199e-06	2.49199e-06	KCNJ1	ENSG00000151704
11	128840088	C	G	2.49201e-06	2.49201e-06	KCNJ1	ENSG00000151704
11	128840088	C	T	4.984e-06	4.984e-06	KCNJ1	ENSG00000151704
11	128840089	G	A	7.476e-06	7.476e-06	KCNJ1	ENSG00000151704
11	128840095	C	T	2.492e-06	2.492e-06	KCNJ1	ENSG00000151704
11	128840109	G	T	1.74439e-05	1.74439e-05	KCNJ1	ENSG00000151704
11	128840114	T	C	1.24599e-05	1.24599e-05	KCNJ1	ENSG00000151704
11	128840119	C	G	2.49201e-06	2.49201e-06	KCNJ1	ENSG00000151704
11	128840119	C	T	2.49201e-06	2.49201e-06	KCNJ1	ENSG00000151704
11	128840121	T	C	1.74439e-05	1.74439e-05	KCNJ1	ENSG00000151704
11	128840124	C	T	2.492e-06	2.492e-06	KCNJ1	ENSG00000151704
11	128840130	C	T	2.49199e-06	2.49199e-06	KCNJ1	ENSG00000151704
11	128840132	C	T	2.99039e-05	2.99039e-05	KCNJ1	ENSG00000151704
11	128840135	C	T	7.47596e-06	7.47596e-06	KCNJ1	ENSG00000151704
11	128840137	T	C	2.49199e-06	2.49199e-06	KCNJ1	ENSG00000151704
11	128840139	G	A	1.74439e-05	1.74439e-05	KCNJ1	ENSG00000151704
11	128840146	T	A	2.49199e-06	2.49199e-06	KCNJ1	ENSG00000151704
11	128840147	C	G	4.984e-06	4.984e-06	KCNJ1	ENSG00000151704
11	128840150	T	C	7.47596e-06	7.47596e-06	KCNJ1	ENSG00000151704
11	128840155	C	T	1.49519e-05	1.49519e-05	KCNJ1	ENSG00000151704
11	128840158	C	T	2.49199e-06	2.49199e-06	KCNJ1	ENSG00000151704
11	128840163	A	G	4.98398e-06	4.98398e-06	KCNJ1	ENSG00000151704
11	128840164	T	C	1.74439e-05	1.74439e-05	KCNJ1	ENSG00000151704
11	128840165	C	T	2.49199e-06	2.49199e-06	KCNJ1	ENSG00000151704
11	128840166	T	G	7.47596e-06	7.47596e-06	KCNJ1	ENSG00000151704
11	128840175	T	C	3.98718e-05	3.98718e-05	KCNJ1	ENSG00000151704
11	128840179	C	T	1.24601e-05	1.24601e-05	KCNJ1	ENSG00000151704
11	128840189	G	T	2.49199e-06	2.49199e-06	KCNJ1	ENSG00000151704
11	128840191	C	T	9.96795e-06	9.96795e-06	KCNJ1	ENSG00000151704
11	128840192	G	A	4.98398e-06	4.98398e-06	KCNJ1	ENSG00000151704
11	128840198	G	T	2.49199e-06	2.49199e-06	KCNJ1	ENSG00000151704
11	128840199	C	T	0.00131577	0.00131577	KCNJ1	ENSG00000151704
11	128840209	C	T	5.48237e-05	5.48237e-05	KCNJ1	ENSG00000151704
11	128840210	G	A	2.99039e-05	2.99039e-05	KCNJ1	ENSG00000151704
11	128840213	T	C	4.98408e-06	4.98408e-06	KCNJ1	ENSG00000151704
11	128840216	C	A	2.49222e-06	2.49222e-06	KCNJ1	ENSG00000151704
11	128840216	C	T	1.99371e-05	1.99371e-05	KCNJ1	ENSG00000151704
11	128840217	G	A	7.47626e-06	7.47626e-06	KCNJ1	ENSG00000151704
11	128840222	A	G	4.98403e-06	4.98403e-06	KCNJ1	ENSG00000151704
11	128840227	C	G	4.98487e-06	4.98487e-06	KCNJ1	ENSG00000151704
11	128840227	C	T	8.97125e-05	8.97125e-05	KCNJ1	ENSG00000151704
11	128840228	G	A	2.492e-06	2.492e-06	KCNJ1	ENSG00000151704
11	128840245	C	A	4.98398e-06	4.98398e-06	KCNJ1	ENSG00000151704
11	128840252	T	C	1.7444e-05	1.7444e-05	KCNJ1	ENSG00000151704
11	128840253	C	T	2.492e-06	2.492e-06	KCNJ1	ENSG00000151704
11	128840258	C	A	2.49201e-06	2.49201e-06	KCNJ1	ENSG00000151704
11	128840260	C	T	2.492e-06	2.492e-06	KCNJ1	ENSG00000151704
11	128840267	G	A	2.492e-06	2.492e-06	KCNJ1	ENSG00000151704
11	128840279	A	G	3.73808e-05	3.73808e-05	KCNJ1	ENSG00000151704
11	128840294	G	C	4.98701e-06	4.98701e-06	KCNJ1	ENSG00000151704
11	128840301	GT	G	2.49294e-06	2.49294e-06	KCNJ1	ENSG00000151704
11	128840304	T	C	4.98432e-06	4.98432e-06	KCNJ1	ENSG00000151704
11	128840306	T	C	2.49226e-06	2.49226e-06	KCNJ1	ENSG00000151704
11	128840307	A	G	4.98537e-06	4.98537e-06	KCNJ1	ENSG00000151704
11	128840309	C	T	4.98614e-06	4.98614e-06	KCNJ1	ENSG00000151704
11	128840310	A	G	2.49322e-06	2.49322e-06	KCNJ1	ENSG00000151704
11	128840314	G	C	2.49292e-06	2.49292e-06	KCNJ1	ENSG00000151704
11	128840318	A	C	2.49393e-06	2.49393e-06	KCNJ1	ENSG00000151704
11	128840319	C	G	0.000321632	0.000321632	KCNJ1	ENSG00000151704
11	128840323	G	A	2.2439e-05	2.2439e-05	KCNJ1	ENSG00000151704
11	128840327	C	A	7.48286e-06	7.48286e-06	KCNJ1	ENSG00000151704
11	128840333	T	C	1.24667e-05	1.24667e-05	KCNJ1	ENSG00000151704
11	128840333	T	G	1.74531e-05	1.74531e-05	KCNJ1	ENSG00000151704
11	128840337	A	T	2.49552e-06	2.49552e-06	KCNJ1	ENSG00000151704
11	128840340	C	T	2.49693e-06	2.49693e-06	KCNJ1	ENSG00000151704
11	128840341	C	T	1.49831e-05	1.49831e-05	KCNJ1	ENSG00000151704
11	128840345	C	T	6.49004e-05	6.49004e-05	KCNJ1	ENSG00000151704
11	128840347	A	G	1.50428e-05	1.50428e-05	KCNJ1	ENSG00000151704
11	128840348	C	T	1.74877e-05	1.74877e-05	KCNJ1	ENSG00000151704
11	128840349	G	A	5.00944e-06	5.00944e-06	KCNJ1	ENSG00000151704
11	128840349	G	T	2.50473e-06	2.50473e-06	KCNJ1	ENSG00000151704
11	128840354	G	T	1.75167e-05	1.75167e-05	KCNJ1	ENSG00000151704
11	128840358	A	T	7.4997e-06	7.4997e-06	KCNJ1	ENSG00000151704
11	128840359	T	C	2.49655e-06	2.49655e-06	KCNJ1	ENSG00000151704
11	128842284	T	C	2.50139e-06	2.50139e-06	KCNJ1	ENSG00000151704
11	128842292	T	G	5.74727e-05	5.74727e-05	KCNJ1	ENSG00000151704
11	128842299	C	T	1.24838e-05	1.24838e-05	KCNJ1	ENSG00000151704
11	128842300	G	A	4.99284e-06	4.99284e-06	KCNJ1	ENSG00000151704
11	128842301	T	C	2.49818e-06	2.49818e-06	KCNJ1	ENSG00000151704
11	128842305	G	A	2.49436e-06	2.49436e-06	KCNJ1	ENSG00000151704
11	128842308	T	C	8.98051e-05	8.98051e-05	KCNJ1	ENSG00000151704
11	128842311	A	G	0.00051852	0.00051852	KCNJ1	ENSG00000151704
11	128842313	G	A	5.73672e-05	5.73672e-05	KCNJ1	ENSG00000151704
11	128842313	G	T	4.98897e-06	4.98897e-06	KCNJ1	ENSG00000151704
11	128842319	A	G	2.49256e-06	2.49256e-06	KCNJ1	ENSG00000151704
11	128842321	T	C	2.4934e-06	2.4934e-06	KCNJ1	ENSG00000151704
11	128842323	A	G	2.49272e-06	2.49272e-06	KCNJ1	ENSG00000151704
11	128842325	G	A	1.49589e-05	1.49589e-05	KCNJ1	ENSG00000151704
11	128842325	G	C	7.47958e-06	7.47958e-06	KCNJ1	ENSG00000151704
11	128842330	A	G	2.49246e-06	2.49246e-06	KCNJ1	ENSG00000151704
11	128842333	A	G	2.49251e-06	2.49251e-06	KCNJ1	ENSG00000151704
11	128842336	A	G	2.49231e-06	2.49231e-06	KCNJ1	ENSG00000151704
11	128842337	T	C	2.49225e-06	2.49225e-06	KCNJ1	ENSG00000151704
11	128842340	G	T	1.4956e-05	1.4956e-05	KCNJ1	ENSG00000151704
11	128842347	T	C	1.74444e-05	1.74444e-05	KCNJ1	ENSG00000151704
11	128842361	A	C	2.49212e-06	2.49212e-06	KCNJ1	ENSG00000151704
11	128842361	ATT	A	2.49212e-06	2.49212e-06	KCNJ1	ENSG00000151704
11	128842365	C	T	2.49204e-05	2.49204e-05	KCNJ1	ENSG00000151704
11	128842376	A	G	4.98405e-06	4.98405e-06	KCNJ1	ENSG00000151704
11	128842381	C	T	4.98398e-06	4.98398e-06	KCNJ1	ENSG00000151704
11	128842383	A	C	2.492e-06	2.492e-06	KCNJ1	ENSG00000151704
11	128842385	C	T	0.000620508	0.000620508	KCNJ1	ENSG00000151704
11	128842386	G	A	0.000114633	0.000114633	KCNJ1	ENSG00000151704
11	128842386	G	T	2.49258e-06	2.49258e-06	KCNJ1	ENSG00000151704
11	128842400	C	T	2.49199e-06	2.49199e-06	KCNJ1	ENSG00000151704
11	128842401	C	T	2.99039e-05	2.99039e-05	KCNJ1	ENSG00000151704
11	128842402	G	A	8.47276e-05	8.47276e-05	KCNJ1	ENSG00000151704
11	128842404	C	A	4.98398e-06	4.98398e-06	KCNJ1	ENSG00000151704
11	128842410	G	A	2.49199e-06	2.49199e-06	KCNJ1	ENSG00000151704
11	128842411	C	A	7.47596e-06	7.47596e-06	KCNJ1	ENSG00000151704
11	128842412	A	G	4.98398e-06	4.98398e-06	KCNJ1	ENSG00000151704
11	128842417	T	C	2.49199e-06	2.49199e-06	KCNJ1	ENSG00000151704
11	128842419	G	C	4.98398e-06	4.98398e-06	KCNJ1	ENSG00000151704
11	128842422	G	A	2.49199e-06	2.49199e-06	KCNJ1	ENSG00000151704
11	128842431	A	G	9.22036e-05	9.22036e-05	KCNJ1	ENSG00000151704
11	128842439	G	C	2.492e-06	2.492e-06	KCNJ1	ENSG00000151704
11	128842445	G	C	7.476e-06	7.476e-06	KCNJ1	ENSG00000151704
11	128842449	G	T	9.96795e-06	9.96795e-06	KCNJ1	ENSG00000151704
11	128842453	G	A	0.000171948	0.000171948	KCNJ1	ENSG00000151704
11	128842455	C	G	7.47596e-06	7.47596e-06	KCNJ1	ENSG00000151704
11	128842460	T	C	1.246e-05	1.246e-05	KCNJ1	ENSG00000151704
11	128842461	A	T	0.00145783	0.00145783	KCNJ1	ENSG00000151704
11	128842463	G	A	2.49205e-06	2.49205e-06	KCNJ1	ENSG00000151704
11	128842463	G	T	2.49205e-06	2.49205e-06	KCNJ1	ENSG00000151704
11	128842466	G	A	8.47301e-05	8.47301e-05	KCNJ1	ENSG00000151704
11	128842475	C	G	2.49201e-06	2.49201e-06	KCNJ1	ENSG00000151704
11	128842476	T	C	4.98403e-06	4.98403e-06	KCNJ1	ENSG00000151704
11	128842483	C	T	2.49199e-06	2.49199e-06	KCNJ1	ENSG00000151704
11	128842491	A	G	2.49208e-06	2.49208e-06	KCNJ1	ENSG00000151704
11	128842492	A	G	2.49199e-06	2.49199e-06	KCNJ1	ENSG00000151704
11	128842501	A	G	2.49204e-06	2.49204e-06	KCNJ1	ENSG00000151704
11	128842504	C	A	4.98415e-06	4.98415e-06	KCNJ1	ENSG00000151704
11	128842504	C	T	1.24602e-05	1.24602e-05	KCNJ1	ENSG00000151704
11	128842505	G	A	2.49203e-06	2.49203e-06	KCNJ1	ENSG00000151704
11	128842510	T	A	4.98398e-06	4.98398e-06	KCNJ1	ENSG00000151704
11	128842522	C	T	3.2396e-05	3.2396e-05	KCNJ1	ENSG00000151704
11	128842523	G	A	2.49199e-06	2.49199e-06	KCNJ1	ENSG00000151704
11	128842531	G	C	2.49201e-06	2.49201e-06	KCNJ1	ENSG00000151704
11	128842533	G	A	2.49203e-06	2.49203e-06	KCNJ1	ENSG00000151704
11	128842539	T	C	7.476e-06	7.476e-06	KCNJ1	ENSG00000151704
11	128842541	G	A	2.49199e-06	2.49199e-06	KCNJ1	ENSG00000151704
11	128842558	T	C	2.49204e-06	2.49204e-06	KCNJ1	ENSG00000151704
11	128842561	T	C	2.49212e-06	2.49212e-06	KCNJ1	ENSG00000151704
11	128842561	T	G	4.98422e-06	4.98422e-06	KCNJ1	ENSG00000151704
11	128842563	G	T	2.49203e-06	2.49203e-06	KCNJ1	ENSG00000151704
11	128842567	C	G	3.9876e-05	3.9876e-05	KCNJ1	ENSG00000151704
11	128842567	C	T	2.99076e-05	2.99076e-05	KCNJ1	ENSG00000151704
11	128842568	G	A	1.99381e-05	1.99381e-05	KCNJ1	ENSG00000151704
11	128842568	G	C	2.49235e-06	2.49235e-06	KCNJ1	ENSG00000151704
11	128842569	T	C	2.49204e-06	2.49204e-06	KCNJ1	ENSG00000151704
11	128842580	C	T	0.00841811	0.00841811	KCNJ1	ENSG00000151704
11	128842587	A	G	1.49611e-05	1.49611e-05	KCNJ1	ENSG00000151704
11	128842591	G	A	4.98688e-06	4.98688e-06	KCNJ1	ENSG00000151704
11	128842602	G	A	2.49377e-06	2.49377e-06	KCNJ1	ENSG00000151704
11	128842620	A	G	4.99845e-06	4.99845e-06	KCNJ1	ENSG00000151704
11	128842623	G	C	2.50214e-06	2.50214e-06	KCNJ1	ENSG00000151704
11	128842625	T	C	4.99181e-06	4.99181e-06	KCNJ1	ENSG00000151704
11	128842629	T	C	9.9769e-06	9.9769e-06	KCNJ1	ENSG00000151704
11	128842631	T	A	2.49497e-06	2.49497e-06	KCNJ1	ENSG00000151704
11	128850627	T	C	2.50426e-06	2.50426e-06	KCNJ1	ENSG00000151704
11	128850629	T	G	5.00305e-06	5.00305e-06	KCNJ1	ENSG00000151704
11	128850642	C	T	2.49579e-06	2.49579e-06	KCNJ1	ENSG00000151704
11	128850645	C	T	4.99306e-06	4.99306e-06	KCNJ1	ENSG00000151704
11	128850646	A	G	2.49418e-06	2.49418e-06	KCNJ1	ENSG00000151704
11	128850655	T	C	4.99468e-06	4.99468e-06	KCNJ1	ENSG00000151704
11	128850655	T	G	4.99468e-06	4.99468e-06	KCNJ1	ENSG00000151704
11	128850656	G	T	2.49652e-06	2.49652e-06	KCNJ1	ENSG00000151704
11	128850657	C	T	5.23989e-05	5.23989e-05	KCNJ1	ENSG00000151704
11	128850661	C	T	9.48e-05	9.48e-05	KCNJ1	ENSG00000151704
11	128850662	C	A	2.49512e-06	2.49512e-06	KCNJ1	ENSG00000151704
11	128850669	T	C	4.9888e-06	4.9888e-06	KCNJ1	ENSG00000151704
11	128850671	T	C	2.49431e-06	2.49431e-06	KCNJ1	ENSG00000151704
11	128850677	C	T	2.49424e-06	2.49424e-06	KCNJ1	ENSG00000151704
11	128850680	G	A	2.24428e-05	2.24428e-05	KCNJ1	ENSG00000151704
11	128850682	G	A	1.99523e-05	1.99523e-05	KCNJ1	ENSG00000151704
11	128850687	C	T	4.98589e-05	4.98589e-05	KCNJ1	ENSG00000151704
11	128850688	C	T	2.49383e-06	2.49383e-06	KCNJ1	ENSG00000151704
11	128850689	A	G	2.49261e-06	2.49261e-06	KCNJ1	ENSG00000151704
11	128850701	T	C	1.49539e-05	1.49539e-05	KCNJ1	ENSG00000151704
11	128850720	CCT	C	2.4927e-06	2.4927e-06	KCNJ1	ENSG00000151704
11	128850721	C	G	3.24031e-05	3.24031e-05	KCNJ1	ENSG00000151704
11	128850726	T	C	2.49206e-06	2.49206e-06	KCNJ1	ENSG00000151704
11	128850727	C	T	4.984e-06	4.984e-06	KCNJ1	ENSG00000151704
11	128850733	A	G	1.49527e-05	1.49527e-05	KCNJ1	ENSG00000151704
11	128850734	G	A	2.49211e-06	2.49211e-06	KCNJ1	ENSG00000151704
11	128850737	T	C	2.49201e-06	2.49201e-06	KCNJ1	ENSG00000151704
11	128850741	G	A	2.49203e-06	2.49203e-06	KCNJ1	ENSG00000151704
11	128850752	C	T	2.49199e-06	2.49199e-06	KCNJ1	ENSG00000151704
11	128850757	C	T	2.49201e-06	2.49201e-06	KCNJ1	ENSG00000151704
11	128850760	C	T	2.2428e-05	2.2428e-05	KCNJ1	ENSG00000151704
11	128850762	T	A	9.9682e-06	9.9682e-06	KCNJ1	ENSG00000151704
11	128850763	G	A	2.49203e-06	2.49203e-06	KCNJ1	ENSG00000151704
11	128850765	A	G	0.000241723	0.000241723	KCNJ1	ENSG00000151704
11	128850775	C	G	4.4856e-05	4.4856e-05	KCNJ1	ENSG00000151704
11	128850782	T	C	2.492e-06	2.492e-06	KCNJ1	ENSG00000151704
11	128850788	G	A	2.49209e-06	2.49209e-06	KCNJ1	ENSG00000151704
11	128850792	G	A	2.492e-06	2.492e-06	KCNJ1	ENSG00000151704
11	128850793	A	G	4.98437e-06	4.98437e-06	KCNJ1	ENSG00000151704
11	128850793	AGCT	A	2.4922e-06	2.4922e-06	KCNJ1	ENSG00000151704
11	128850799	T	A	2.49201e-06	2.49201e-06	KCNJ1	ENSG00000151704
11	128850802	G	T	1.7444e-05	1.7444e-05	KCNJ1	ENSG00000151704
11	128850813	C	T	2.49199e-06	2.49199e-06	KCNJ1	ENSG00000151704
11	128850815	C	G	2.49203e-06	2.49203e-06	KCNJ1	ENSG00000151704
11	128850818	G	A	7.476e-06	7.476e-06	KCNJ1	ENSG00000151704
11	128850822	G	C	2.49206e-06	2.49206e-06	KCNJ1	ENSG00000151704
11	128850823	G	T	9.96835e-06	9.96835e-06	KCNJ1	ENSG00000151704
11	128850844	C	T	4.984e-06	4.984e-06	KCNJ1	ENSG00000151704
11	128850850	C	T	1.74439e-05	1.74439e-05	KCNJ1	ENSG00000151704
11	128850852	G	C	7.47596e-06	7.47596e-06	KCNJ1	ENSG00000151704
11	128850868	T	A	4.984e-06	4.984e-06	KCNJ1	ENSG00000151704
11	128850873	G	A	4.9841e-06	4.9841e-06	KCNJ1	ENSG00000151704
11	128850874	C	T	2.49199e-06	2.49199e-06	KCNJ1	ENSG00000151704
11	128850878	G	A	0.000124604	0.000124604	KCNJ1	ENSG00000151704
11	128850884	A	G	7.47608e-06	7.47608e-06	KCNJ1	ENSG00000151704
11	128850890	C	T	4.98403e-06	4.98403e-06	KCNJ1	ENSG00000151704
11	128850894	G	A	1.49524e-05	1.49524e-05	KCNJ1	ENSG00000151704
11	128850899	A	G	1.24607e-05	1.24607e-05	KCNJ1	ENSG00000151704
11	128850907	C	T	2.49204e-06	2.49204e-06	KCNJ1	ENSG00000151704
11	128850908	A	G	2.49252e-06	2.49252e-06	KCNJ1	ENSG00000151704
11	128850910	A	G	0.00103458	0.00103458	KCNJ1	ENSG00000151704
11	128850914	C	T	4.98455e-06	4.98455e-06	KCNJ1	ENSG00000151704
11	128850917	C	T	2.49224e-06	2.49224e-06	KCNJ1	ENSG00000151704
11	128850918	T	G	2.49239e-06	2.49239e-06	KCNJ1	ENSG00000151704
11	128850923	G	A	2.49246e-06	2.49246e-06	KCNJ1	ENSG00000151704
11	128850935	C	CA	2.49273e-06	2.49273e-06	KCNJ1	ENSG00000151704
11	128850939	C	T	4.98624e-06	4.98624e-06	KCNJ1	ENSG00000151704
11	128850945	C	G	2.49304e-06	2.49304e-06	KCNJ1	ENSG00000151704
11	128850951	C	A	0.00016462	0.00016462	KCNJ1	ENSG00000151704
11	128850951	C	T	2.49505e-06	2.49505e-06	KCNJ1	ENSG00000151704
11	128850952	C	T	1.24693e-05	1.24693e-05	KCNJ1	ENSG00000151704
11	128850955	G	T	9.98014e-06	9.98014e-06	KCNJ1	ENSG00000151704
11	128850956	G	T	2.49477e-06	2.49477e-06	KCNJ1	ENSG00000151704
11	128850965	C	T	2.49517e-06	2.49517e-06	KCNJ1	ENSG00000151704
11	128850967	G	T	2.49778e-06	2.49778e-06	KCNJ1	ENSG00000151704
11	128850971	G	A	2.49713e-06	2.49713e-06	KCNJ1	ENSG00000151704
11	128850976	G	C	4.99635e-06	4.99635e-06	KCNJ1	ENSG00000151704
11	128866423	C	T	2.51198e-06	2.51198e-06	KCNJ1	ENSG00000151704
11	128866424	A	AT	2.49856e-06	2.49856e-06	KCNJ1	ENSG00000151704
11	128866441	C	T	7.51605e-06	7.51605e-06	KCNJ1	ENSG00000151704
11	128866445	T	A	1.00105e-05	1.00105e-05	KCNJ1	ENSG00000151704
11	128866448	C	T	2.00261e-05	2.00261e-05	KCNJ1	ENSG00000151704
11	128866449	G	A	4.25068e-05	4.25068e-05	KCNJ1	ENSG00000151704
11	128866456	C	T	7.50428e-06	7.50428e-06	KCNJ1	ENSG00000151704
11	128866470	C	T	1.00064e-05	1.00064e-05	KCNJ1	ENSG00000151704
11	128866471	G	A	2.25102e-05	2.25102e-05	KCNJ1	ENSG00000151704
11	128866471	G	T	1.25059e-05	1.25059e-05	KCNJ1	ENSG00000151704
11	128866472	T	C	3.24708e-05	3.24708e-05	KCNJ1	ENSG00000151704
11	128866477	G	A	2.5008e-06	2.5008e-06	KCNJ1	ENSG00000151704
11	128866480	C	A	2.49572e-06	2.49572e-06	KCNJ1	ENSG00000151704
11	128866486	C	G	2.49505e-06	2.49505e-06	KCNJ1	ENSG00000151704
11	128866502	T	C	4.9892e-06	4.9892e-06	KCNJ1	ENSG00000151704
11	128866508	G	A	2.49303e-06	2.49303e-06	KCNJ1	ENSG00000151704
11	128866510	A	AG	2.49345e-06	2.49345e-06	KCNJ1	ENSG00000151704
11	128866513	G	T	2.49296e-06	2.49296e-06	KCNJ1	ENSG00000151704
11	128866514	G	A	4.98756e-06	4.98756e-06	KCNJ1	ENSG00000151704
11	128866515	C	T	4.98611e-06	4.98611e-06	KCNJ1	ENSG00000151704
11	128866527	T	C	2.49258e-06	2.49258e-06	KCNJ1	ENSG00000151704
11	128866527	T	G	9.97019e-06	9.97019e-06	KCNJ1	ENSG00000151704
11	128866529	A	G	2.9915e-05	2.9915e-05	KCNJ1	ENSG00000151704
11	128866530	G	C	2.49256e-06	2.49256e-06	KCNJ1	ENSG00000151704
11	128866532	G	A	4.98532e-06	4.98532e-06	KCNJ1	ENSG00000151704
11	128866533	C	A	1.49553e-05	1.49553e-05	KCNJ1	ENSG00000151704
11	128866546	T	C	7.47701e-06	7.47701e-06	KCNJ1	ENSG00000151704
11	128866550	C	T	7.47798e-06	7.47798e-06	KCNJ1	ENSG00000151704
11	128866551	A	T	2.49242e-06	2.49242e-06	KCNJ1	ENSG00000151704
11	128866553	T	C	7.47746e-06	7.47746e-06	KCNJ1	ENSG00000151704
11	128866559	G	A	7.47869e-06	7.47869e-06	KCNJ1	ENSG00000151704
11	128866561	A	G	9.97203e-06	9.97203e-06	KCNJ1	ENSG00000151704
11	128866563	A	G	6.97913e-05	6.97913e-05	KCNJ1	ENSG00000151704
11	128866574	C	T	4.98507e-06	4.98507e-06	KCNJ1	ENSG00000151704
11	128866578	A	G	4.98853e-06	4.98853e-06	KCNJ1	ENSG00000151704
11	128866588	G	C	7.48634e-06	7.48634e-06	KCNJ1	ENSG00000151704
11	128866589	G	A	2.49345e-06	2.49345e-06	KCNJ1	ENSG00000151704
11	128866600	A	T	1.25046e-05	1.25046e-05	KCNJ1	ENSG00000151704
11	128866601	A	G	2.49788e-06	2.49788e-06	KCNJ1	ENSG00000151704
11	128866601	A	T	2.49788e-06	2.49788e-06	KCNJ1	ENSG00000151704
11	128866607	A	G	2.49674e-06	2.49674e-06	KCNJ1	ENSG00000151704
11	128866620	T	C	4.99072e-06	4.99072e-06	KCNJ1	ENSG00000151704
11	128866621	A	G	1.25039e-05	1.25039e-05	KCNJ1	ENSG00000151704
11	128866632	A	T	2.5052e-06	2.5052e-06	KCNJ1	ENSG00000151704
11	128866636	T	C	2.49636e-06	2.49636e-06	KCNJ1	ENSG00000151704
